# Exploring vulnerable proteins in the progression of head and neck squamous cell carcinoma

**DOI:** 10.64898/2026.08.07.743269

**Authors:** Avantika Agrawal, Swapnil Kumar, Vaibhav Vindal

**Author notes:** Corresponding author: Dr. Vaibhav Vindal Department of Biotechnology & Bioinformatics, School of Life Sciences, University of Hyderabad, Gachibowli, Hyderabad, 500046, India., Email ID –.

## Abstract

A protein whose removal or deletion causes significant disruption or collapse of a protein-protein interaction (PPI) network is referred to as a vulnerable protein. Such proteins may serve as valuable therapeutic or diagnostic targets in disease-associated networks. In this study, two PPI networks were constructed, one for HPV-positive and the other for HPV-negative head and neck squamous cell carcinoma (HNSCC), and the vulnerable proteins of these networks were identified by the node deletion approach. After analyzing the networks, 27 unique vulnerable proteins in HPV-positive and 72 unique vulnerable proteins in HPV-negative HNSCC were identified. Among them, one HPV-positive and seven HPV-negative HNSCC vulnerable proteins were further chosen by integrating multi-omics data. To exploit the vulnerabilities of these proteins, candidate synthetic lethal (SL) partners were predicted whose inhibition may selectively impair tumor survival. Subsequently, drug-gene interaction analysis was performed to identify inhibitors targeting the SL partners of these vulnerable proteins. Notably, in HPV-positive HNSCC, *TOP2A, CHEK1*, and *CHEK2* genes were identified as SL partners of *TTN*, and their inhibitors were already clinically approved. While in HPV-negative HNSCC, *ADA* and *MMP19* were identified as an SL partner of *LMO7*; *TMEM45B, CDH3*, and *ELF3* genes were identified as an SL partner of *CGN*; and *ZNF433* was identified as an SL partner of *FLNC*. However, *MMP19, ZNF433*, and *TMEM45B* inhibitors were not reported. Thus, these vulnerable proteins, including their SL partners, provide novel avenues to explore and develop more efficient and precise therapeutic and diagnostic strategies.
