## Supplementary Table S2 for "Exploring vulnerable proteins in the progression of head and neck squamous cell carcinoma"

### Sheet: Sheet 1
query	significant	p_value	term_size	query_size	intersection_size	precision	recall	term_id	source	term_name	effective_domain_size	source_order	parents	Group
query_1	TRUE	3.43969e-13	157	963	55	0.0571132	0.350318	KEGG:04110	KEGG	Cell cycle	8484	264	KEGG:00000	HPV+
query_1	TRUE	1.55752e-09	36	963	21	0.0218069	0.583333	KEGG:03030	KEGG	DNA replication	8484	214	KEGG:00000	HPV+
query_1	TRUE	4.96797e-09	89	963	34	0.0353063	0.382022	KEGG:04512	KEGG	ECM-receptor interaction	8484	314	KEGG:00000	HPV+
query_1	TRUE	1.79745e-06	103	963	33	0.0342679	0.320388	KEGG:04974	KEGG	Protein digestion and absorption	8484	405	KEGG:00000	HPV+
query_1	TRUE	7.4105e-05	92	963	28	0.0290758	0.304348	KEGG:05222	KEGG	Small cell lung cancer	8484	473	KEGG:00000	HPV+
query_1	TRUE	0.000245494	153	963	38	0.03946	0.248366	KEGG:04514	KEGG	Cell adhesion molecules	8484	315	KEGG:00000	HPV+
query_1	TRUE	0.000302135	291	963	60	0.0623053	0.206186	KEGG:04060	KEGG	Cytokine-cytokine receptor interaction	8484	253	KEGG:00000	HPV+
query_1	TRUE	0.000469269	100	963	28	0.0290758	0.28	KEGG:04933	KEGG	AGE-RAGE signaling pathway in diabetic complications	8484	390	KEGG:00000	HPV+
query_1	TRUE	0.000590764	330	963	65	0.0674974	0.19697	KEGG:05165	KEGG	Human papillomavirus infection	8484	446	KEGG:00000	HPV+
query_1	TRUE	0.000640867	37	963	15	0.0155763	0.405405	KEGG:05340	KEGG	Primary immunodeficiency	8484	488	KEGG:00000	HPV+
query_1	TRUE	0.000862184	92	963	26	0.026999	0.282609	KEGG:04640	KEGG	Hematopoietic cell lineage	8484	333	KEGG:00000	HPV+
query_1	TRUE	0.00243891	97	963	26	0.026999	0.268041	KEGG:05410	KEGG	Hypertrophic cardiomyopathy	8484	489	KEGG:00000	HPV+
query_1	TRUE	0.00758087	54	963	17	0.0176532	0.314815	KEGG:03460	KEGG	Fanconi anemia pathway	8484	242	KEGG:00000	HPV+
query_1	TRUE	0.0111553	88	963	23	0.0238837	0.261364	KEGG:05323	KEGG	Rheumatoid arthritis	8484	485	KEGG:00000	HPV+
query_1	TRUE	0.0152762	84	963	22	0.0228453	0.261905	KEGG:05412	KEGG	Arrhythmogenic right ventricular cardiomyopathy	8484	490	KEGG:00000	HPV+
query_1	TRUE	0.017316	102	963	25	0.0259605	0.245098	KEGG:04064	KEGG	NF-kappa B signaling pathway	8484	256	KEGG:00000	HPV+
query_1	TRUE	0.0193287	74	963	20	0.0207684	0.27027	KEGG:04115	KEGG	p53 signaling pathway	8484	269	KEGG:00000	HPV+
query_1	TRUE	0.0231137	92	963	23	0.0238837	0.25	KEGG:04657	KEGG	IL-17 signaling pathway	8484	335	KEGG:00000	HPV+
query_1	TRUE	0.0237396	98	963	24	0.0249221	0.244898	KEGG:04061	KEGG	Viral protein interaction with cytokine and cytokine receptor	8484	254	KEGG:00000	HPV+
query_1	TRUE	0.0274738	193	963	39	0.0404984	0.202073	KEGG:04814	KEGG	Motor proteins	8484	366	KEGG:00000	HPV+
query_1	TRUE	0.0357661	202	963	40	0.0415369	0.19802	KEGG:04510	KEGG	Focal adhesion	8484	313	KEGG:00000	HPV+
query_1	TRUE	0.0408354	132	963	29	0.0301142	0.219697	KEGG:04380	KEGG	Osteoclast differentiation	8484	309	KEGG:00000	HPV+
query_1	TRUE	0.0453379	102	963	24	0.0249221	0.235294	KEGG:05414	KEGG	Dilated cardiomyopathy	8484	491	KEGG:00000	HPV+
query_1	TRUE	8.89224e-10	330	914	78	0.0853392	0.236364	KEGG:05165	KEGG	Human papillomavirus infection	8484	446	KEGG:00000	HPV-
query_1	TRUE	1.15623e-09	89	914	34	0.0371991	0.382022	KEGG:04512	KEGG	ECM-receptor interaction	8484	314	KEGG:00000	HPV-
query_1	TRUE	1.30642e-09	202	914	56	0.0612691	0.277228	KEGG:04510	KEGG	Focal adhesion	8484	313	KEGG:00000	HPV-
query_1	TRUE	4.84457e-07	103	914	33	0.036105	0.320388	KEGG:04974	KEGG	Protein digestion and absorption	8484	405	KEGG:00000	HPV-
query_1	TRUE	1.48938e-06	102	914	32	0.0350109	0.313725	KEGG:05414	KEGG	Dilated cardiomyopathy	8484	491	KEGG:00000	HPV-
query_1	TRUE	1.54102e-06	97	914	31	0.0339168	0.319588	KEGG:05410	KEGG	Hypertrophic cardiomyopathy	8484	489	KEGG:00000	HPV-
query_1	TRUE	1.12255e-05	527	914	96	0.105033	0.182163	KEGG:05200	KEGG	Pathways in cancer	8484	453	KEGG:00000	HPV-
query_1	TRUE	4.73247e-05	84	914	26	0.0284464	0.309524	KEGG:05412	KEGG	Arrhythmogenic right ventricular cardiomyopathy	8484	490	KEGG:00000	HPV-
query_1	TRUE	9.3176e-05	92	914	27	0.0295405	0.293478	KEGG:05222	KEGG	Small cell lung cancer	8484	473	KEGG:00000	HPV-
query_1	TRUE	0.000290399	193	914	43	0.047046	0.222798	KEGG:04814	KEGG	Motor proteins	8484	366	KEGG:00000	HPV-
query_1	TRUE	0.000367755	157	914	37	0.0404814	0.235669	KEGG:04110	KEGG	Cell cycle	8484	264	KEGG:00000	HPV-
query_1	TRUE	0.000653882	48	914	17	0.0185996	0.354167	KEGG:00330	KEGG	Arginine and proline metabolism	8484	36	KEGG:00000	HPV-
query_1	TRUE	0.00155069	88	914	24	0.0262582	0.272727	KEGG:05323	KEGG	Rheumatoid arthritis	8484	485	KEGG:00000	HPV-
query_1	TRUE	0.00173954	100	914	26	0.0284464	0.26	KEGG:04933	KEGG	AGE-RAGE signaling pathway in diabetic complications	8484	390	KEGG:00000	HPV-
query_1	TRUE	0.00266167	63	914	19	0.0207877	0.301587	KEGG:05416	KEGG	Viral myocarditis	8484	493	KEGG:00000	HPV-
query_1	TRUE	0.00298479	48	914	16	0.0175055	0.333333	KEGG:00280	KEGG	Valine, leucine and isoleucine degradation	8484	31	KEGG:00000	HPV-
query_1	TRUE	0.00421002	227	914	45	0.0492341	0.198238	KEGG:04810	KEGG	Regulation of actin cytoskeleton	8484	365	KEGG:00000	HPV-
query_1	TRUE	0.00496844	291	914	54	0.059081	0.185567	KEGG:04060	KEGG	Cytokine-cytokine receptor interaction	8484	253	KEGG:00000	HPV-
query_1	TRUE	0.00521825	356	914	63	0.0689278	0.176966	KEGG:04151	KEGG	PI3K-Akt signaling pathway	8484	285	KEGG:00000	HPV-
query_1	TRUE	0.00623034	101	914	25	0.0273523	0.247525	KEGG:05146	KEGG	Amoebiasis	8484	438	KEGG:00000	HPV-
query_1	TRUE	0.0166201	132	914	29	0.0317287	0.219697	KEGG:04380	KEGG	Osteoclast differentiation	8484	309	KEGG:00000	HPV-
query_1	TRUE	0.0343007	205	914	39	0.0426696	0.190244	KEGG:05205	KEGG	Proteoglycans in cancer	8484	457	KEGG:00000	HPV-
