## Supplementary Table S4 for "Exploring vulnerable proteins in the progression of head and neck squamous cell carcinoma"

### Sheet: Sheet1
LOX
DES
TNNC2
VCAN
ANK1
RNF123
PRC1
LNX1
HSPB8
SYNE1
GOT1
HOXA1
DDX58
CALU
IGF2BP3
AGTRAP
PPP1R18
HBB
BASP1
KIF20A
LMO7
CGAS
CYSRT1
TRIM36
BOP1
PITX2
FN1
CDK1
COL1A1
CTTN
STAT1
PPARG
ACTN2
ACTN1
ABCD3
FLNC
LGALS1
HIST1H2AE
ECT2
TRIP13
PDIA4
HLA-B
HLA-C
MYO1B
BAG2
UCHL1
ANLN
MKI67
ATP2A1
ATP5F1A
PLAUR
SLC3A2
FOS
KPNA2
AURKB
FLNA
KIF23
NEFL
FHL3
KRT31
RECQL4
EGFR
CAV1
KIF14
ITGB4
COL5A1
SVIL
IGF2BP1
MYO5C
P4HA1
CGN
PLOD1
