## Supplementary Table S5 for "Exploring vulnerable proteins in the progression of head and neck squamous cell carcinoma"

### Sheet: Sheet1
Hugo_Symbol	Mutations
ANLN	Missense_Mutation, Silent, Nonsense_Mutation
CIT	Missense_Mutation, Silent, Splice_Region, Nonsense_Mutation
CNTRL	Silent, Missense_Mutation, Nonsense_Mutation
DDX58	Missense_Mutation, Silent
ESR1	Missense_Mutation, Silent
FHL3	Missense_Mutation
GOT1	Silent
GSN	Missense_Mutation
KIF14	Silent, Missense_Mutation, Nonsense_Mutation
KIF20A	Nonsense_Mutation
KPRP	Missense_Mutation, Nonsense_Mutation, Silent
LNX1	Intron, Silent
MEOX2	Splice_Site, Silent, Missense_Mutation
MKRN3	Silent, Missense_Mutation, Nonsense_Mutation
NASP	Silent
PRC1	Missense_Mutation, Silent
RECK	Missense_Mutation, Silent
RECQL4	Missense_Mutation, Silent
RNF123	Silent, Missense_Mutation
TMPO	3'Flank, Silent, Missense_Mutation
TRAF2	3'UTR, Nonsense_Mutation
TTN	Missense_Mutation, Nonsense_Mutation, Intron, Silent, Splice_Site, Splice_Region
VCAN	Silent, Missense_Mutation, Splice_Site, Nonsense_Mutation
