## Supplementary Table S6 for "Exploring vulnerable proteins in the progression of head and neck squamous cell carcinoma"

### Sheet: Sheet1
Hugo_Symbol	Mutations
ABCD3	Missense_Mutation, Nonsense_Mutation
ACTN1	Silent, Missense_Mutation, Intron
ACTN2	Missense_Mutation, Silent
AGTRAP	Silent, Missense_Mutation
ANK1	Intron, Silent, Missense_Mutation
ANLN	Missense_Mutation, Silent, Nonsense_Mutation
ATP2A1	Missense_Mutation, Splice_Region, Silent
ATP5F1A	Silent, Missense_Mutation
AURKB	Missense_Mutation
BAG2	Silent, Missense_Mutation
BASP1	Silent
BOP1	Silent, Missense_Mutation
CALU	Missense_Mutation, Silent
CAV1	Silent
CDK1	Missense_Mutation
CGAS	Missense_Mutation, Silent
CGN	Missense_Mutation, Nonsense_Mutation, Silent
COL1A1	Nonsense_Mutation, Missense_Mutation, Silent
COL5A1	Missense_Mutation, Silent, Intron, Nonsense_Mutation
CTTN	Missense_Mutation, 3'UTR, Silent
DDX58	Missense_Mutation, Silent
DES	Missense_Mutation, Nonsense_Mutation
ECT2	Missense_Mutation, Silent
EGFR	Intron, Missense_Mutation, Silent, Nonsense_Mutation
FHL3	Missense_Mutation
FLNA	Missense_Mutation, Silent, Splice_Site, Nonsense_Mutation
FLNC	Missense_Mutation, Silent, Splice_Region, Nonsense_Mutation
FN1	Silent, Missense_Mutation, Nonsense_Mutation
FOS	Missense_Mutation
GOT1	Silent
HBB	Silent
HLA-B	Missense_Mutation, Nonsense_Mutation, Splice_Site
HLA-C	Missense_Mutation, Nonsense_Mutation, Silent
HOXA1	Missense_Mutation
HSPB8	Missense_Mutation
IGF2BP1	Missense_Mutation
IGF2BP3	Nonsense_Mutation, Silent, Missense_Mutation
ITGB4	Missense_Mutation, Silent
KIF14	Silent, Missense_Mutation, Nonsense_Mutation
KIF20A	Nonsense_Mutation
KIF23	Missense_Mutation, Silent
KPNA2	Missense_Mutation, Silent
KRT31	Nonsense_Mutation, Missense_Mutation
LGALS1	Missense_Mutation
LMO7	Missense_Mutation, Silent
LNX1	Intron, Silent
LOX	Silent, Missense_Mutation
MKI67	Silent, Missense_Mutation, Nonsense_Mutation
MYO1B	Missense_Mutation, Nonsense_Mutation, Silent
MYO5C	Missense_Mutation, Silent
NEFL	Nonsense_Mutation, Missense_Mutation
P4HA1	Intron, Nonsense_Mutation, Missense_Mutation, Silent
PDIA4	Missense_Mutation, Silent
PITX2	Nonsense_Mutation, Missense_Mutation
PLAUR	Silent
PLOD1	Missense_Mutation, Silent, Nonsense_Mutation
PPARG	Missense_Mutation
PPP1R18	Missense_Mutation, Nonsense_Mutation
PRC1	Missense_Mutation, Silent
RECQL4	Missense_Mutation, Silent
RNF123	Silent, Missense_Mutation
SLC3A2	Missense_Mutation, 5'Flank, Silent
STAT1	Missense_Mutation, Nonsense_Mutation, Silent
SVIL	Silent, Missense_Mutation, Intron, Nonsense_Mutation
SYNE1	Missense_Mutation, Silent, Splice_Site, Nonsense_Mutation
TNNC2	Splice_Site
TRIM36	Missense_Mutation, Intron, Nonsense_Mutation
TRIP13	Silent
UCHL1	Silent
VCAN	Silent, Missense_Mutation, Splice_Site, Nonsense_Mutation
