## Supplementary Table S7 for "Exploring vulnerable proteins in the progression of head and neck squamous cell carcinoma"

### Sheet: Sheet1
	DelDeep	DelShallow	Neutral	Gain	Amplified
FHL3	0	6	72	11	0
NASP	0	4	73	12	0
KPRP	0	1	67	20	1
KIF14	0	1	65	23	0
TTN	0	11	70	7	1
RNF123	2	50	34	3	0
LNX1	0	17	61	11	0
VCAN	1	20	58	10	0
KIF20A	1	17	61	10	0
HIST1H1C	0	12	63	14	0
ESR1	1	17	66	5	0
MEOX2	0	9	65	13	2
AGR2	0	9	65	13	2
ANLN	0	7	69	12	1
RECQL4	0	0	38	44	7
DDX58	1	16	58	14	0
RECK	0	11	64	13	1
TRAF1	0	7	57	24	1
CNTRL	0	7	57	24	1
GSN	0	7	57	24	1
TRAF2	0	8	52	26	3
GOT1	1	26	59	3	0
TMPO	0	7	71	11	0
CIT	0	6	71	12	0
MKRN3	0	16	64	9	0
PRC1	0	17	61	11	0
