## Supplementary Table S8 for "Exploring vulnerable proteins in the progression of head and neck squamous cell carcinoma"

### Sheet: Sheet1
	DelDeep	DelShallow	Neutral	Gain	Amplified
AGTRAP	1	74	281	45	2
PLOD1	1	74	281	45	2
FHL3	0	59	287	53	4
ABCD3	0	88	274	40	1
CGN	0	34	268	95	6
KIF14	0	34	263	102	4
ACTN2	0	32	260	106	5
STAT1	0	48	269	72	14
MYO1B	0	48	269	72	14
FN1	4	105	254	40	0
DES	4	107	254	38	0
PPARG	2	297	97	6	1
RNF123	2	302	96	3	0
ECT2	0	4	116	208	75
UCHL1	1	154	208	40	0
LNX1	0	91	244	63	5
PITX2	0	130	234	39	0
TRIP13	0	31	186	154	32
BASP1	0	29	188	160	26
VCAN	1	187	202	11	2
TRIM36	1	172	207	23	0
LOX	1	175	206	21	0
KIF20A	0	169	212	22	0
HIST1H2AE	4	63	267	68	1
PPP1R18	0	62	266	71	4
BAG2	0	46	272	76	9
SYNE1	0	67	283	53	0
IGF2BP3	0	17	216	163	7
HOXA1	0	19	216	163	5
ANLN	0	19	218	162	4
EGFR	0	15	196	143	49
CAV1	0	70	232	96	5
CALU	1	91	231	77	3
FLNC	1	91	231	77	3
PDIA4	3	95	222	81	2
NEFL	12	217	114	60	0
ANK1	4	148	136	99	16
BOP1	0	7	91	263	42
RECQL4	0	7	91	263	42
DDX58	5	160	139	88	11
COL5A1	3	52	210	132	6
SVIL	5	128	225	42	3
CDK1	0	94	270	36	3
P4HA1	1	92	272	35	3
GOT1	1	97	276	29	0
MKI67	0	94	274	33	2
HBB	1	123	222	56	1
SLC3A2	0	56	233	106	8
CTTN	0	31	178	83	111
HSPB8	0	47	291	62	3
LMO7	1	120	211	60	11
ACTN1	0	42	224	132	5
FOS	0	39	227	132	5
MYO5C	1	92	243	66	1
KIF23	0	93	247	63	0
PRC1	0	78	250	73	2
ATP2A1	1	40	263	98	1
AURKB	0	94	254	54	1
KRT31	0	29	300	73	1
IGF2BP1	0	24	300	78	1
COL1A1	0	24	300	79	0
KPNA2	0	25	287	89	2
ITGB4	0	25	284	92	2
PLAUR	0	80	268	53	2
TNNC2	0	22	218	162	1
LGALS1	0	63	245	94	1
FLNA	0	46	238	106	13
